# Large temperature excursions have modest impacts on community composition in the high diversity gut microbiome of omnivorous American cockroaches (*Periplaneta americana*)

**DOI:** 10.64898/2026.01.21.700893

**Authors:** Kevin C. Riedmuller, Josey E. Dyer, Elizabeth A. Ottesen

## Abstract

Microbial residents of ectothermic hosts are exposed to variations in temperature that have the potential to impact their physiology and the host-microbe symbiotic relationship. In this experimental warming study, laboratory populations of American cockroaches (*Periplaneta americana*) were kept at a baseline low room temperature of 20-22°C or a high temperature of 30°C for two weeks. We quantified bacterial load and performed high-throughput 16S rRNA gene sequencing to assess the hindgut microbiome’s response to a near 10°C shift in environmental temperature. We report modest impacts of temperature on cockroach gut microbiome composition. The high temperature treatment induced increases in the relative abundance of Proteobacteria and Euryarchaeota phyla as well as the Lactobacillaceae and Enterococcaceae families. We also observed increased interindividual variability. There were no significant differences in the dominant Bacteroidota or Firmicutes phyla and no significant losses or reductions in taxa or bacterial load, respectively. This suggests that the gut community of American cockroaches is largely resilient to prolonged increases in temperature and has implications for the cockroach to withstand the impacts of climate change.

**Importance:** Insects, as with most animals, often harbor microbial symbionts that play an essential role in host health and nutrition. As insects are ectotherms, these microbial symbionts are subject to the same temperature fluctuations as their hosts, potentially impacting host temperature responses. Here, we demonstrate that the American cockroach (*Periplaneta americana*) gut microbiome exhibits only modest changes following an ∼10°C increase in environmental temperature. This contrasts with studies in other insects, whose microbiota were highly responsive to temperature variation. This work illustrates that the microbiota of insects may vary in their sensitivity to long-term temperature shifts, providing a more comprehensive understanding of potential variability in insect responses to climate change.
