## Supplemental table 1 for "Large temperature excursions have modest impacts on community composition in the high diversity gut microbiome of omnivorous American cockroaches (*Periplaneta americana*)"

### Sheet: BacterialLoadData
Sample	Temperature	Cohort	Sex	Weight (g)	16s copy number	Blattabacterium copy number	Elution volume	DNA per reaction (ng)	DNA total (ng)	Total bacterial load (- Blatta)
C1-20-A	RT	1	F	1.14	15064749	275885	50	112.9	5645	7.39443e+08
C1-20-B	RT	1	M	0.81	23462358	330730	50	76.7	3835	1.15658e+09
C1-20-C	RT	1	F	1.4	50623936	81636.4	50	161.1	8055	2.52711e+09
C1-20-D	RT	1	M	0.77	17461376	43904.5	50	59.2	2960	8.70874e+08
C1-20-E	RT	1	M	0.92	25816736	690830	50	87.8	4390	1256295325
C1-20-F	RT	1	M	0.78	9817668	318289	50	42	2100	4.74969e+08
C1-20-G	RT	1	M	0.68	6634473	45889.5	50	34.8	1740	3.29429e+08
C1-20-H	RT	1	M	0.67	11918468	361827	50	38	1900	5.77832e+08
C1-20-I	RT	1	F	1.05	63592012	814102	50	148.9	7445	3.1389e+09
C1-20-J	RT	1	F	1.27	64800288	1.24179e+06	50	128.6	6430	3.17792e+09
C1-30-A	30°C	1	F	1.84	50612140	227822	50	165.8	8290	2.51922e+09
C1-30-B	30°C	1	M	0.82	6435748	521912	50	52.8	2640	2.95692e+08
C1-30-C	30°C	1	F	1.19	55451012	2.08771e+06	50	239.9	11995	2.66817e+09
C1-30-D	30°C	1	M	0.88	13056288	126443	50	77.5	3875	6.46492e+08
C1-30-E	30°C	1	M	0.83	7.41099e+06	87437.2	50	53.8	2690	3.66178e+08
C1-30-F	30°C	1	M	1.03	21480254	56347.4	50	45.5	2275	1.0712e+09
C1-30-G	30°C	1	M	0.84	7990779	110374	50	42.3	2115	3.9402e+08
C1-30-H	30°C	1	M	0.77	7.32962e+06	13802.2	50	30.9	1545	3.65791e+08
C1-30-I	30°C	1	F	1.18	41517868	130378	50	95.1	4755	2.06937e+09
C1-30-J	30°C	1	F	1.27	50633052	239963	50	124.2	6210	2.51965e+09
C2-20-A	RT	2	M	0.84	31060800	476842	50	101.3	5065	1.5292e+09
C2-20-B	RT	2	F	1.1	53214708	266112	50	121.8	6090	2.64743e+09
C2-20-C	RT	2	M	0.82	39681668	194055	50	108.8	5440	1.97438e+09
C2-20-D	RT	2	F	1.24	153924752	1.56007e+06	50	296.4	14820	7.61823e+09
C2-20-E	RT	2	F	1.19	125375336	1.08164e+06	50	267.2	13360	6.21468e+09
C2-20-F	RT	2	F	1.32	133236624	1.11745e+06	50	273.3	13665	6605958825
C2-20-G	RT	2	F	1.12	52630996	860114	50	126.7	6335	2588544075
C2-20-H	RT	2	M	0.78	24146298	314608	50	71.8	3590	1.19158e+09
C2-20-I	RT	2	M	0.77	10754203	32977.4	50	43.6	2180	5.36061e+08
C2-20-Jd	RT	2	M	NA	NA	NA	NA	NA	NA	NA
C2-30-A	30°C	2	F	1.24	62546220	805442	50	211.7	10585	3.08704e+09
C2-30-B	30°C	2	F	1.18	66531216	1.85198e+06	50	203.8	10190	3.23396e+09
C2-30-C	30°C	2	F	1.05	88992008	652518	50	137.7	6885	4.41697e+09
C2-30-D	30°C	2	M	0.69	20629686	23662.3	50	47	2350	1.0303e+09
C2-30-E	30°C	2	M	0.76	20653646	38464.8	50	44.1	2205	1.03076e+09
C2-30-F	30°C	2	M	0.69	9281226	5263.03	50	23.5	1175	4.63798e+08
C2-30-G	30°C	2	M	0.78	22622774	44959.1	50	58.5	2925	1.12889e+09
C2-30-H	30°C	2	F	1.14	32215902	300541	50	87.6	4380	1.59577e+09
C2-30-I	30°C	2	F	1.04	25173210	423556	50	67.3	3365	1.23748e+09
C2-30-Jd	30°C	2	M	NA	NA	NA	NA	NA	NA	NA
C3-20-A	RT	3	M	NA	52431584	4.61738e+06	50	147	7350	2390710425
C3-20-B	RT	3	M	NA	30522122	4412139	50	100.2	5010	1305499150
C3-20-C	RT	3	M	NA	22698768	732591	50	82.2	4110	1.09831e+09
C3-20-D	RT	3	F	NA	65329080	19961776	50	304.6	15230	2.26837e+09
C3-20-E	RT	3	M	NA	60022340	2928732	50	166.1	8305	2.85468e+09
C3-20-F	RT	3	F	NA	38307204	7.6558e+06	50	142.4	7120	1532570325
C3-20-G	RT	3	M	NA	60324672	9100561	50	136.8	6840	2.56121e+09
C3-20-H	RT	3	F	NA	145772368	10989348	50	297.8	14890	6739151000
C3-20-I	RT	3	M	NA	100556120	7.98196e+06	50	258.7	12935	4628707825
C3-20-J	RT	3	M	NA	3512342	235501	50	14.6	730	1.63842e+08
C3-20-K	RT	3	M	NA	63455156	5554334	50	178.5	8925	2895041100
C3-20-L	RT	3	M	NA	21667278	1.74821e+06	50	34.3	1715	9.95953e+08
C3-30-A	30°C	3	M	NA	30587062	727303	50	110.6	5530	1.49299e+09
C3-30-B	30°C	3	M	NA	25292926	3.90931e+06	50	105.5	5275	1.06918e+09
C3-30-C	30°C	3	F	NA	105094056	14692043	50	431.1	21555	4520100650
C3-30-D	30°C	3	F	NA	63551556	17533356	50	411.1	20555	2300910000
C3-30-E	30°C	3	M	NA	58303488	6.54856e+06	50	214.2	10710	2587746375
C3-30-F	30°C	3	M	NA	17036664	5.28559e+06	50	118.4	5920	587553575
C3-30-G	30°C	3	F	NA	56441540	12752346	50	387.5	19375	2184459700
C3-30-H	30°C	3	M	NA	20352282	2074477	50	91.3	4565	9.1389e+08
C3-30-I	30°C	3	F	NA	44110304	792703	50	206.7	10335	2.16588e+09
C3-30-J	30°C	3	F	NA	71430248	18156314	50	256.3	12815	2.6637e+09
C3-30-K	30°C	3	F	NA	41493084	11700952	50	322	16100	1489606600
C3-30-Ld	30°C	3	NA	NA	NA	NA	NA	NA	NA	NA
d died during experimental treatment
RT room temperature
