## Supplemental table 3 for "Large temperature excursions have modest impacts on community composition in the high diversity gut microbiome of omnivorous American cockroaches (*Periplaneta americana*)"

### Sheet: ReadTracking
							Sequences remaining after quality control steps
	Sample	Temperature	Cohort	Sex	Weight (g)	Total number of seqs	filtered seqs	Denoised forward seqs	Denoised reverse seqs	merged seqs	Chimera removal	Lineage removal
	C1-20-A	RT	1	F	1.14	40154	25408	25366	25193	22412	22281	21935
	C1-20-B	RT	1	M	0.81	53426	35856	35716	35565	31097	30591	29896
	C1-20-C	RT	1	F	1.4	47520	29633	29530	29443	26626	26448	26396
	C1-20-D	RT	1	M	0.77	39432	25470	25320	25279	22083	21700	21628
	C1-20-E	RT	1	M	0.92	41785	27308	27222	27138	24089	23542	22745
	C1-20-F	RT	1	M	0.78	65214	43122	42940	42814	37820	37416	35490
	C1-20-G	RT	1	M	0.68	49010	31592	31464	31379	27936	27692	27441
	C1-20-H	RT	1	M	0.67	49751	31456	31332	31271	27593	27304	26478
	C1-20-I	RT	1	F	1.05	88683	57234	56974	56724	49260	48355	47160
	C1-20-J	RT	1	F	1.27	60772	39671	39440	39341	34144	33289	32114
	C1-30-A	30°C	1	F	1.84	51873	32695	32534	32477	28750	28458	28289
	C1-30-B*	30°C	1	M	0.82	10706	6880	6845	6833	6030	5954	5455
	C1-30-C	30°C	1	F	1.19	40774	25547	25431	25377	22093	21835	20884
	C1-30-D	30°C	1	M	0.88	55154	35038	34951	34780	30868	30423	30034
	C1-30-E	30°C	1	M	0.83	58077	36207	36043	35919	31055	30630	30360
	C1-30-F	30°C	1	M	1.03	46362	29408	29330	29187	25829	25641	24801
	C1-30-G	30°C	1	M	0.84	67746	42708	42577	42458	36963	36421	36334
	C1-30-H	30°C	1	M	0.77	71179	44562	44001	44265	35690	34708	34610
	C1-30-I	30°C	1	F	1.18	71465	43795	43622	43343	36990	36459	36308
	C1-30-J	30°C	1	F	1.27	74053	45231	45062	44754	38602	37904	37684
	C2-20-A	RT	2	M	0.84	85915	55467	55283	54969	48521	47970	46642
	C2-20-B	RT	2	F	1.1	102603	65863	65549	65278	56983	55896	55376
	C2-20-C	RT	2	M	0.82	111646	72620	72397	71776	62667	61585	61118
	C2-20-D	RT	2	F	1.24	61925	39039	38801	38651	33090	32078	31691
	C2-20-E	RT	2	F	1.19	38414	24157	24047	23916	20732	20220	19981
	C2-20-F	RT	2	F	1.32	44152	28379	28241	28148	24822	24348	24113
	C2-20-G	RT	2	F	1.12	58038	35514	35406	35213	30583	29998	29202
	C2-20-H	RT	2	M	0.78	27448	17220	17141	17084	14838	14449	14188
	C2-20-I	RT	2	M	0.77	54467	33897	33788	33574	28737	28043	27936
	C2-20-Jd	RT	2	M	NA	NA	NA	NA	NA	NA	NA	NA
	C2-30-A	30°C	2	F	1.24	64292	40635	40468	40272	35109	34664	34294
	C2-30-B	30°C	2	F	1.18	84145	51429	51234	50824	44644	43922	42634
	C2-30-C	30°C	2	F	1.05	83989	51065	50779	50528	42495	41637	41220
	C2-30-D	30°C	2	M	0.69	84756	52964	52754	52562	45919	45133	45055
	C2-30-E	30°C	2	M	0.76	73093	45574	45398	45213	38548	37764	37668
	C2-30-F	30°C	2	M	0.69	70500	44064	43813	43805	37747	37330	37286
	C2-30-G	30°C	2	M	0.78	342341	209825	208652	207661	177338	173645	173220
	C2-30-H	30°C	2	F	1.14	278301	170002	169121	168583	144250	141244	140160
	C2-30-I	30°C	2	F	1.04	338398	213197	211924	211712	181707	177869	175053
	C2-30-Jd	30°C	2	M	NA	NA	NA	NA	NA	NA	NA	NA
	C3-20-A	RT	3	M	NA	44880	41950	41800	41850	40606	40221	33955
	C3-20-B	RT	3	M	NA	16863	15592	15516	15539	15040	14761	10797
	C3-20-C	RT	3	M	NA	48234	45296	45179	45190	43660	43355	39166
	C3-20-D	RT	3	F	NA	33234	31009	30902	30923	30173	29740	21362
	C3-20-E	RT	3	M	NA	50254	47082	46904	46898	45316	44846	39415
	C3-20-F	RT	3	F	NA	44103	39982	39878	39890	38623	38280	24882
	C3-20-G	RT	3	M	NA	228968	215605	215008	215059	209696	206510	146625
	C3-20-H	RT	3	F	NA	24791	22980	22813	22866	21793	21362	18788
	C3-20-I	RT	3	M	NA	62119	57593	57414	57430	55458	55047	45223
	C3-20-J	RT	3	M	NA	55548	52237	52080	52067	50810	50488	41996
	C3-20-K	RT	3	M	NA	59854	56455	56349	56321	55024	54686	42472
	C3-20-L	RT	3	M	NA	60517	56583	56489	56460	54894	54701	35580
	C3-30-A	30°C	3	M	NA	55777	52279	52181	52135	50640	50389	47337
	C3-30-B	30°C	3	M	NA	40185	37950	37042	37405	33536	30770	24828
	C3-30-C	30°C	3	F	NA	54625	51062	50928	50919	49234	48925	39095
	C3-30-D	30°C	3	F	NA	46942	43462	43376	43369	42207	41978	25475
	C3-30-E	30°C	3	M	NA	66190	61050	60936	60898	58647	58455	45742
	C3-30-F	30°C	3	M	NA	92911	86302	85529	85774	80538	77304	53202
	C3-30-G	30°C	3	F	NA	100342	93142	92563	92717	87340	85384	63983
	C3-30-H	30°C	3	M	NA	78143	72646	72488	72438	70649	70361	57026
	C3-30-I	30°C	3	F	NA	70754	66184	65282	65576	59753	56914	54899
	C3-30-J	30°C	3	F	NA	22265	20626	20532	20567	19975	19577	11080
	C3-30-K	30°C	3	F	NA	81102	75164	74527	74704	71152	68690	44198
	C3-30-Ld	30°C	3	NA	NA	NA	NA	NA	NA	NA	NA	NA
	total reads:					4526160	3281963	3266212	3260304	2949424	2897590	2580005
	average reads:					74199.3	53802.7	53544.5	53447.6	48351.2	47501.5	42295.2
	* sample omitted from downstream analysis due to low sequencing depth (<10000 reads)
	d died during experimental treatment
	RT room temperature
